# Performance evaluation of RNA purification kits and blood collection tubes in the Extracellular RNA Quality Control (exRNAQC) study

**DOI:** 10.1101/2021.05.11.442610

**Authors:** The exRNAQC Consortium, Jasper Anckaert, Francisco Avila Cobos, Anneleen Decock, Philippe Decruyenaere, Jill Deleu, Katleen De Preter, Olivier De Wever, Jilke De Wilde, Bert Dhondt, Thibaut D’huyvetter, Celine Everaert, Carolina Fierro, Hetty Hilde Helsmoortel, An Hendrix, Eva Hulstaert, Jan Koster, Scott Kuersten, Tim R Mercer, Pieter Mestdagh, Annelien Morlion, Nele Nijs, Justine Nuytens, Annouck Philippron, Thomas Piofczyk, Franco Poma-Soto, Kathleen Schoofs, Gary P. Schroth, Olivier Thas, Eveline Vanden Eynde, Jo Vandesompele, Tom Van Maerken, Ruben Van Paemel, Kimberly Verniers, Jasper Verwilt, Nurten Yigit

## Abstract

The use of blood-based extracellular RNA (cell-free RNA; exRNA) as clinical biomarker requires the implementation of a validated procedure for sample collection, processing, and profiling. So far, no study has systematically addressed the pre-analytical variables affecting transcriptome analysis of exRNAs. In the exRNAQC study, we evaluated ten blood collection tubes, three time intervals between blood draw and downstream processing, and eight RNA purification methods using the supplier-specified minimum and maximum biofluid input volumes. The impact of these pre-analytics on deep transcriptome profiling of both small and messenger RNA from healthy donors’ plasma or serum was assessed for each pre-analytical variable separately and for interactions between a selected set of pre-analytics, resulting in 456 extracellular transcriptomes. Making use of 189 synthetic spike-in RNAs, the processing and analysis workflow was controlled. When comparing blood collection tubes, so-called preservation tubes do not stabilize exRNA well, and result in variable RNA concentration and sensitivity (i.e., the number of detected RNAs) over time, as well as compromised reproducibility. We also document large differences in RNA purification kit performance in terms of sensitivity, reproducibility, and observed transcriptome complexity, and demonstrate interactions between specific blood collection tubes, purification kits and time intervals. Our results are summarized in 11 performance metrics that enable an informed selection of the most optimal sample processing workflow for a given experiment. In conclusion, we put forward robust quality control metrics for exRNA quantification methods with validated standard operating procedures (SOPs), representing paramount groundwork for future exRNA-based precision medicine applications.
