## Supplementary Table 1 for "Performance evaluation of RNA purification kits and blood collection tubes in the Extracellular RNA Quality Control (exRNAQC) study"

### Sheet: pre-analytics papers
First author	PubMed ID	number of blood collection tube types	hemolysis measurement	plasma and/or serum (1 = plasma OR serum, 2=plasma AND serum)	centrifugation protocols	number of RNA isolation kits	RNA type	gene expression analysis method	other pre-analytical variables tested	Remarks
Androvic et al.	30862831	2	yes (tested in controlled experiment)	2	2	1	miRNA	qPCR
Binderup et al.	30024941	1	unknown	1	2	1	miRNA	qPCR/dPCR
Blondal et al.	23036329	unknown	yes (tested in controlled experiment)	2	1	1	miRNA	qPCR
Chandler et al.	23249614	1	unknown	1	3+3(freeze/thaw cycle in between)	NA	NA	NA	freeze-thaw (plasma)
Cheng et al.	23762257	2	unknown	3	6+	1	miRNA	qPCR
El-Khoury et al.	26787294	1	unknown	1	1	4	miRNA	qPCR	input volumes RNA isolation
Feng et al.	31617231	1	yes	1	1	2	miRNA	qPCR	input volumes RNA isolation, food intake, storage temperature (plasma)
Fernando et al.	22820431	2	yes (tested in controlled experiment)	1	1	1	mRNA	qPCR	time between collection and sample processing, storage condition (blood)
Gahlawat et al.	30736351	5	yes	1	1	1	miRNA	qPCR	storage condition (blood)
Kim et al.	22154918	5	unknown	2	1	1	miRNA	qPCR
Kirschner et al.	21909417	1	yes	1	1	1	miRNA	qPCR
Kirschner et al.	23745127	1	yes	1	1	1	miRNA	qPCR
Kloten et al.	31235535	1	unknown	1	1	5*	miRNA	qPCR/sequencing		*2 extracellular vesicle (EV) isolation kits were also tested in this paper
Kroh et al.	20146939	2	unknown	2	1	2	miRNA	qPCR
Lippi et al.	17581331	1	unknown	1	5	NA	NA	NA
McDonald et al.	21487102	2	yes (tested in controlled experiment)	2	3	4	miRNA	qPCR	storage condition (serum)
Mitchell et al.	27623086	1	unknown	1	1	1	miRNA	qPCR	freeze thaw, influence of platelet contamination
Moret et al.	24376572	1	unknown	1	1	4	miRNA	microarray	storage condition (blood)
Murray et al.	29254935	4	yes	2	4	3	miRNA	qPCR	storage time (blood)
Page et al.	24205045	1	unknown	1	3	3	miRNA	qPCR	time between collection and sample processing, different input volumes for RNA extraction
Pritchard et al.	22158052	1	yes	1	1	1	miRNA	qPCR
Shkurnikov et al.	27165077	1	yes	1	1	1	miRNA	microarray
Söderström et al.	27227708	2	unknown	1	39	NA	NA	NA
Sorber et al.	30935089	2	unknown	1	6	1	mRNA	dPCR	centrifugation temperature
Sourvinou et al.	23988620	1	unknown	1	1	4	miRNA	qPCR	storage time (plasma), storage condition (plasma)
Srinivasan et al.	30951671	2	unknown	2	unknown	10*	miRNA	qPCR		*multi-centered
Tan et al.	25800946	2	unknown	2	1	5	miRNA	qPCR	blood collection of the same donor at different time points
Tsui et al.	12324479	2	unknown	2	1	1	mRNA	qPCR	storage time (blood), freeze/thaw (plasma)
Wong et al.	31159762	1	unknown	1	1	2	miRNA	sequencing	time points (diet change)
