## Supplementary Table 2 for "Performance evaluation of RNA purification kits and blood collection tubes in the Extracellular RNA Quality Control (exRNAQC) study"

Kit	mRNA threshold	miRNA threshold
CCF1	6	3
CCF4	5	3
CIRC0.25	13.01	3
CIRC5	5.96	3
MAX0.1	10.78	5
MAX0.5	7	3
MIR0.2	6	3
MIRA0.2	9	3
MIRA0.6	6.73	2
MIRV0.1	14.01	6
MIRV0.625	9.01	4
MIRVE0.1	NA	15.36
MIRVE0.625	NA	7
NUC0.3	10.01	3
NUC0.9	7.62	3
