## Supplementary Table 9 for "Performance evaluation of RNA purification kits and blood collection tubes in the Extracellular RNA Quality Control (exRNAQC) study"

UniqueID	SampleID	raw_reads	qcfiltered_reads	post_subsampling	post_deduplication	duplicate_prct	kallisto_prct_alignment	strandedness_prct
RNA014889L1	MIR0.2_SER_T0_D5	48609479	42605890	14000000	552412	96.05	69.14	99.06
RNA014890L1	MIR0.2_CIT_T04_D1	60037846	51033862	14000000	449739	96.79	68.09	96.77
RNA014891L1	MIR0.2_SER_T16_D2	45202263	39344995	14000000	524904	96.25	71.35	98.6
RNA014892L1	MIR0.2_EDTA_T04_D1	49858185	44171186	14000000	455576	96.75	72.82	99.06
RNA014893L1	MIR0.2_CIT_T16_D3	69133197	59395934	14000000	636742	95.45	75.7	98.32
RNA014894L1	MIR0.2_SER_T16_D1	41150012	37986509	14000000	525934	96.24	72.6	97.8
RNA014895L1	MIR0.2_SER_T04_D5	46631908	42916358	14000000	675227	95.18	71.2	98.56
RNA014896L1	MIR0.2_EDTA_T16_D3	32030606	26485630	14000000	751619	94.63	71.68	98.63
RNA014897L1	MIR0.2_CIT_T0_D3	59232433	56405690	14000000	746017	94.67	76.28	98.91
RNA014898L1	MIR0.2_CIT_T0_D2	51736007	49941352	14000000	616304	95.6	80.32	98.71
RNA014899L1	MIR0.2_CIT_T0_D1	58880485	56914848	14000000	478901	96.58	74.44	99.41
RNA014900L1	MIR0.2_EDTA_T0_D5	64295839	61724116	14000000	502728	96.41	78.87	98.69
RNA014901L1	MIR0.2_EDTA_T04_D3	86536990	83333545	14000000	549807	96.07	77.42	99.42
RNA014902L1	MIR0.2_CIT_T04_D2	64786136	58915274	14000000	348138	97.51	80.8	99.07
RNA014903L1	MIR0.2_CIT_T04_D5	34267821	30215339	14000000	451611	96.77	72.6	97.63
RNA014904L1	MIR0.2_EDTA_T16_D5	44843009	39770823	14000000	640906	95.42	69.21	98.9
RNA014905L1	MIR0.2_EDTA_T04_D5	42709450	37709409	14000000	382904	97.26	71.99	99.24
RNA014906L1	MIR0.2_EDTA_T0_D2	44852470	36688816	14000000	582131	95.84	77.24	98.46
RNA014907L1	MIR0.2_SER_T16_D5	37473274	34863562	14000000	567930	95.94	71.5	98.25
RNA014908L1	MIR0.2_SER_T0_D1	37138974	34148522	14000000	629919	95.5	76.34	99.3
RNA014909L1	MIR0.2_SER_T16_D4	67465147	63004087	14000000	720365	94.85	79.36	98.78
RNA014910L1	MIR0.2_SER_T0_D3	59612296	55684828	14000000	770704	94.49	74.56	98.8
RNA014911L1	MIR0.2_SER_T16_D3	28076648	24279432	14000000	578157	95.87	70.01	97.45
RNA014912L1	MIR0.2_EDTA_T0_D1	35261018	31234648	14000000	565863	95.96	75.93	98.37
RNA014913L1	MIR0.2_CIT_T04_D4	41021802	39575665	14000000	589766	95.79	83.88	98.33
RNA014914L1	MIR0.2_EDTA_T0_D3	69484562	67211443	14000000	725127	94.82	76.79	98.24
RNA014915L1	MIR0.2_SER_T04_D3	51735315	50286230	14000000	603677	95.69	74.16	98.02
RNA014916L1	MIR0.2_CIT_T16_D5	47612889	44529242	14000000	747964	94.66	73.6	98.53
RNA014917L1	MIR0.2_SER_T04_D4	62220331	59558329	14000000	813626	94.19	79.81	98.62
RNA014918L1	MIR0.2_CIT_T16_D4	50760381	44813578	14000000	604254	95.68	81.29	98.79
RNA014919L1	MIR0.2_CIT_T0_D4	30220556	24848681	14000000	748279	94.66	79.2	98.86
RNA014920L1	MIR0.2_SER_T0_D4	24569301	20097077	14000000	568356	95.94	80.07	97.78
RNA014921L1	MIR0.2_SER_T04_D2	31200605	27876587	14000000	695837	95.03	76.71	99
RNA014922L1	MIR0.2_SER_T04_D1	52814083	47082395	14000000	543065	96.12	72.14	99.83
RNA014923L1	MIR0.2_CIT_T04_D3	45504349	39472819	14000000	798587	94.3	74.31	99.1
RNA014924L1	MIR0.2_EDTA_T16_D4	40888986	35634041	14000000	956330	93.17	83	98.91
RNA014925L1	MIR0.2_EDTA_T04_D4	57164705	50710406	14000000	797868	94.3	85.13	99.02
RNA014926L1	MIR0.2_CIT_T16_D2	39513454	34601685	14000000	765607	94.53	81.94	98.77
RNA014927L1	MIR0.2_EDTA_T04_D2	27757862	24084630	14000000	661364	95.28	76.01	99.01
RNA014928L1	MIR0.2_SER_T0_D2	30104327	27037639	14000000	782367	94.41	76.6	98.03
RNA014929L1	MIR0.2_EDTA_T16_D1	44962421	38332692	14000000	551252	96.06	72.89	98.4
RNA014930L1	MIR0.2_EDTA_T16_D2	43062814	34643494	14000000	495981	96.46	69.02	98.2
RNA014931L1	MIR0.2_CIT_T16_D1	33973090	28645647	14000000	452850	96.77	74.33	98.51
RNA014932L1	MIR0.2_EDTA_T0_D4	36374561	29858195	14000000	404437	97.11	77.53	98.55
RNA014933L1	MIR0.2_CIT_T0_D5	46261254	44305093	14000000	644162	95.4	70.74	98.69
RNA014979L1	CCF2_SER_T0_D3	21410081	19132671	14000000	1533478	89.05	77.21	99.44
RNA014980L1	CCF2_SER_T16_D3	34976212	32541250	14000000	1653445	88.19	76.81	99.32
RNA014981L1	CCF2_EDTA_T04_D5	39357439	34252297	14000000	1594384	88.61	75.52	98.97
RNA014982L1	CCF2_CIT_T16_D1	36417295	33014975	14000000	1937091	86.16	84.07	98.56
RNA014983L1	CCF2_EDTA_T16_D4	53322096	45416104	14000000	1375843	90.17	81.33	99.12
RNA014984L1	CCF2_SER_T16_D2	50390495	43800276	14000000	1123210	91.98	67.13	99.1
RNA014985L1	CCF2_SER_T04_D3	50422151	44455105	14000000	1345206	90.39	72.55	99.21
RNA014986L1	CCF2_CIT_T04_D5	34978209	29408922	14000000	1317143	90.59	74.49	98.82
RNA014987L1	CCF2_EDTA_T04_D1	42948564	36526698	14000000	1412415	89.91	77	98.95
RNA014988L1	CCF2_SER_T04_D2	32485077	28813402	14000000	1384280	90.11	74.62	99.14
RNA014989L1	CCF2_SER_T16_D5	48399535	42121208	14000000	1056956	92.45	66.71	99.17
RNA014990L1	CCF2_EDTA_T16_D2	17597654	14951681	14000000	1314121	90.61	77.51	98.89
RNA014991L1	CCF2_SER_T04_D1	36604809	30262716	14000000	753941	94.61	59.39	97.38
RNA014992L1	CCF2_EDTA_T0_D2	39226544	31868963	14000000	1144524	91.82	74.45	98.91
RNA014993L1	CCF2_CIT_T0_D3	45722068	37946178	14000000	1644892	88.25	76.67	98.84
RNA014994L1	CCF2_CIT_T04_D2	35454714	30027202	14000000	1186224	91.53	77.8	98.93
RNA014995L1	CCF2_SER_T0_D4	39656151	34445357	14000000	1225588	91.25	80.44	99.01
RNA014996L1	CCF2_CIT_T16_D5	26304721	22048256	14000000	1491265	89.35	74.24	98.8
RNA014997L1	CCF2_SER_T16_D1	42105870	34772100	14000000	1030348	92.64	64.18	98.25
RNA014998L1	CCF2_EDTA_T04_D2	35585517	31481832	14000000	1246784	91.09	77.21	98.92
RNA014999L1	CCF2_EDTA_T0_D1	38667966	33597630	14000000	1199989	91.43	75.02	98.27
RNA015000L1	CCF2_EDTA_T16_D5	47088287	42359344	14000000	1575662	88.75	76.8	99.28
RNA015001L1	CCF2_SER_T04_D5	49831184	44197981	14000000	1200700	91.42	70.06	99.34
RNA015002L1	CCF2_CIT_T04_D1	32754561	28920408	14000000	1249312	91.08	73.74	99.02
RNA015003L1	CCF2_CIT_T16_D2	32282536	28502591	14000000	2090024	85.07	84.64	98.9
RNA015004L1	CCF2_SER_T04_D4	24478518	21953537	14000000	1086945	92.24	75.95	98.58
RNA015005L1	CCF2_CIT_T16_D3	31416305	27054537	14000000	1857076	86.74	80.24	98.58
RNA015006L1	CCF2_EDTA_T0_D4	43865316	36166023	14000000	1141273	91.85	80.37	98.44
RNA015007L1	CCF2_CIT_T0_D1	29199817	23682136	14000000	1192070	91.49	73.05	98.17
RNA015008L1	CCF2_SER_T0_D1	45929403	39574808	14000000	938955	93.29	67.49	99.53
RNA015009L1	CCF2_CIT_T04_D4	40939350	35431819	14000000	1836276	86.88	82.48	98.43
RNA015010L1	CCF2_EDTA_T0_D3	35377168	30807352	14000000	1572255	88.77	77.79	99.04
RNA015011L1	CCF2_EDTA_T16_D3	41336395	35535342	14000000	1822509	86.98	79.86	98.93
RNA015012L1	CCF2_SER_T16_D4	27967956	25093753	14000000	1188666	91.51	74.4	99.16
RNA015013L1	CCF2_EDTA_T04_D3	37335322	32709946	14000000	1566324	88.81	76.72	98.7
RNA015014L1	CCF2_CIT_T0_D5	29325239	25752059	14000000	1341603	90.42	75.67	98.99
RNA015015L1	CCF2_SER_T0_D5	45872605	40889569	14000000	1142014	91.84	69.99	98.27
RNA015016L1	CCF2_EDTA_T04_D4	52236361	49304848	14000000	1956308	86.03	85.28	98.75
RNA015017L1	CCF2_CIT_T0_D2	28509914	27045918	14000000	2460519	82.42	85.12	98.99
RNA015018L1	CCF2_EDTA_T0_D5	32196319	30273100	14000000	834448	94.04	73.5	98.96
RNA015019L1	CCF2_EDTA_T16_D1	36459104	34297704	14000000	2285570	83.67	86.04	99.13
RNA015020L1	CCF2_SER_T0_D2	29127181	26834932	14000000	1466202	89.53	75.05	98.96
RNA015021L1	CCF2_CIT_T0_D4	46561887	41485450	14000000	1660147	88.14	83.53	98.9
RNA015022L1	CCF2_CIT_T04_D3	32380454	28179427	14000000	1838731	86.87	79.39	99.07
RNA015023L1	CCF2_CIT_T16_D4	41999226	36650907	14000000	1379084	90.15	81.89	98.64
