## Supplementary Table 10 for "Performance evaluation of RNA purification kits and blood collection tubes in the Extracellular RNA Quality Control (exRNAQC) study"

UniqueID	SampleID	raw_reads	qcfiltered_reads	post_subsampling	aligned_reads	spike_reads	prct_aligned	prct_aligned_plus_spikes
RNA014934	MIRA0.6_EDTA_T16_R4	11810345	11574042	700000	576930	12689	82	84
RNA014935	MIRA0.6_SER_T0_R2	14046140	13795942	700000	530836	5879	76	77
RNA014936	MIRA0.6_CIT_T16_R2	5200420	4976502	700000	459030	24363	66	69
RNA014937	MIRA0.6_SER_T0_R3	7933407	7713113	700000	526574	6203	75	76
RNA014938	MIRA0.6_SER_T04_R4	9150368	8946290	700000	396773	11655	57	58
RNA014939	MIRA0.6_EDTA_T04_R3	7202103	6976337	700000	487371	23109	70	73
RNA014940	MIRA0.6_SER_T04_R5	12099239	11825922	700000	532307	11556	76	78
RNA014941	MIRA0.6_CIT_T0_R2	3658091	3417762	700000	351169	32905	50	55
RNA014942	MIRA0.6_CIT_T16_R1	5892471	5594915	700000	524228	21205	75	78
RNA014943	MIRA0.6_CIT_T04_R5	5003081	4749397	700000	479843	31385	69	73
RNA014944	MIRA0.6_SER_T0_R1	15493271	15169062	700000	517221	10114	74	75
RNA014945	MIRA0.6_EDTA_T0_R2	10179217	9917505	700000	512747	12496	73	75
RNA014946	MIRA0.6_CIT_T04_R1	3045776	2830788	700000	266734	47739	38	45
RNA014947	MIRA0.6_SER_T04_R2	13617976	13364989	700000	529254	5448	76	76
RNA014948	MIRA0.6_EDTA_T16_R3	9931334	9714131	700000	556924	15139	80	82
RNA014949	MIRA0.6_EDTA_T0_R1	7903981	7621580	700000	471421	27523	67	71
RNA014950	MIRA0.6_EDTA_T04_R4	9298811	8944598	700000	504392	17448	72	75
RNA014951	MIRA0.6_CIT_T16_R5	6398216	6134480	700000	504023	18568	72	75
RNA014952	MIRA0.6_SER_T16_R5	10418004	10165295	700000	499734	9356	71	73
RNA014953	MIRA0.6_CIT_T16_R3	4423530	4206843	700000	494972	30734	71	75
RNA014954	MIRA0.6_SER_T0_R4	13029331	12737526	700000	402089	6108	57	58
RNA014955	MIRA0.6_CIT_T04_R3	3580154	3301073	700000	419796	58272	60	68
RNA014956	MIRA0.6_SER_T16_R3	6038760	5840117	700000	526436	17605	75	78
RNA014957	MIRA0.6_SER_T0_R5	9233048	8945301	700000	521084	12464	74	76
RNA014958	MIRA0.6_CIT_T0_R4	2558245	2286183	700000	201566	72715	29	39
RNA014959	MIRA0.6_EDTA_T16_R2	15356423	15072202	700000	589444	3709	84	85
RNA014960	MIRA0.6_SER_T04_R1	7539538	7316623	700000	509069	16682	73	75
RNA014961	MIRA0.6_EDTA_T0_R3	3542222	3301663	700000	424566	32175	61	65
RNA014962	MIRA0.6_EDTA_T16_R1	6032096	5840540	700000	382855	17821	55	57
RNA014963	MIRA0.6_CIT_T04_R2	3762907	3481189	700000	375032	51966	54	61
RNA014964	MIRA0.6_EDTA_T04_R2	6485618	6259256	700000	518588	17569	74	77
RNA014965	MIRA0.6_EDTA_T04_R5	15183485	14859035	700000	570145	8466	81	83
RNA014966	MIRA0.6_CIT_T0_R1	4401539	4091368	700000	308086	45333	44	50
RNA014967	MIRA0.6_SER_T04_R3	707807	555581	700000	403250	5794	58	58
RNA014968	MIRA0.6_EDTA_T16_R5	21963311	21697120	700000	601688	3523	86	86
RNA014969	MIRA0.6_EDTA_T0_R4	11300937	11053158	700000	544122	10095	78	79
RNA014970	MIRA0.6_CIT_T04_R4	2335667	2125898	700000	334635	66787	48	57
RNA014971	MIRA0.6_EDTA_T0_R5	11549812	11295881	700000	492606	8395	70	72
RNA014972	MIRA0.6_EDTA_T04_R1	5228890	4959129	700000	383982	26905	55	59
RNA014973	MIRA0.6_SER_T16_R1	6119446	5903625	700000	474106	19120	68	70
RNA014974	MIRA0.6_CIT_T16_R4	5189786	4974117	700000	485084	28485	69	73
RNA014975	MIRA0.6_SER_T16_R4	10637069	10427092	700000	515759	13996	74	76
RNA014976	MIRA0.6_CIT_T0_R5	4195729	3995086	700000	423294	33040	60	65
RNA014977	MIRA0.6_SER_T16_R2	9998816	9806170	700000	547840	7887	78	79
RNA014978	MIRA0.6_CIT_T0_R3	3579037	3305742	700000	364965	52511	52	60
RNA015236	MAX0.5_CIT_T04_R1	9551093	9314371	700000	505655	28421	72	76
RNA015237	MAX0.5_SER_T04_R4	11428094	11150114	700000	531787	14014	76	78
RNA015238	MAX0.5_EDTA_T0_R1	9157956	8937370	700000	303271	23458	43	47
RNA015239	MAX0.5_SER_T0_R5	10254203	9994883	700000	539717	13851	77	79
RNA015240	MAX0.5_EDTA_T16_R5	13684350	13465913	700000	597969	6154	85	86
RNA015241	MAX0.5_SER_T04_R3	11565000	11235067	700000	549145	17353	78	81
RNA015242	MAX0.5_SER_T04_R2	9423222	9194585	700000	531293	12291	76	78
RNA015243	MAX0.5_EDTA_T04_R5	13807462	13583159	700000	597584	8435	85	87
RNA015244	MAX0.5_CIT_T04_R2	9513584	9320272	700000	546347	21151	78	81
RNA015245	MAX0.5_SER_T16_R5	12784488	12522687	700000	551763	11883	79	81
RNA015246	MAX0.5_EDTA_T04_R3	11969338	11748312	700000	350027	14656	50	52
RNA015247	MAX0.5_CIT_T0_R1	9316079	9057270	700000	504743	32505	72	77
RNA015248	MAX0.5_SER_T04_R1	10082613	9897410	700000	519976	13373	74	76
RNA015249	MAX0.5_EDTA_T0_R5	22745887	22417091	700000	586739	6578	84	85
RNA015250	MAX0.5_EDTA_T0_R3	11528071	11293579	700000	560802	20818	80	83
RNA015251	MAX0.5_CIT_T0_R4	8626050	8376450	700000	514021	38166	73	79
RNA015252	MAX0.5_EDTA_T0_R4	11156060	10976782	700000	557660	7152	80	81
RNA015253	MAX0.5_EDTA_T16_R4	15840831	15589867	700000	592359	7516	85	86
RNA015254	MAX0.5_EDTA_T16_R1	12298637	12032730	700000	526766	11717	75	77
RNA015255	MAX0.5_CIT_T16_R5	11033386	10822885	700000	573702	15110	82	84
RNA015256	MAX0.5_SER_T0_R3	9193300	8967295	700000	541803	17692	77	80
RNA015257	MAX0.5_EDTA_T16_R3	13801925	13557211	700000	581587	11711	83	85
RNA015258	MAX0.5_SER_T16_R1	8507899	8276258	700000	526681	18452	75	78
RNA015259	MAX0.5_EDTA_T0_R2	13677798	13450466	700000	581655	8428	83	84
RNA015260	MAX0.5_SER_T0_R1	10536400	10346983	700000	516683	10977	74	75
RNA015261	MAX0.5_CIT_T0_R5	12536861	12263475	700000	544088	20049	78	81
RNA015262	MAX0.5_SER_T0_R4	15934948	15654448	700000	523886	9779	75	76
RNA015263	MAX0.5_EDTA_T04_R4	15179423	14958924	700000	531755	10184	76	77
RNA015264	MAX0.5_CIT_T0_R2	11813294	11589173	700000	537234	17830	77	79
RNA015265	MAX0.5_EDTA_T04_R2	14656434	14438778	700000	571766	14100	82	84
RNA015266	MAX0.5_SER_T16_R3	9375178	9152606	700000	533936	18226	76	79
RNA015267	MAX0.5_EDTA_T04_R1	12177551	11951151	700000	554594	18139	79	82
RNA015268	MAX0.5_SER_T0_R2	7374403	7244880	700000	542897	9447	78	79
RNA015269	MAX0.5_CIT_T16_R1	9661783	9413793	700000	507697	21248	73	76
RNA015270	MAX0.5_CIT_T04_R3	10861199	10606774	700000	554436	14338	79	81
RNA015271	MAX0.5_SER_T16_R4	9772185	9519362	700000	411043	12697	59	61
RNA015272	MAX0.5_CIT_T04_R5	10790556	10585133	700000	566682	16196	81	83
RNA015273	MAX0.5_SER_T04_R5	11826849	11550903	700000	539719	12942	77	79
RNA015274	MAX0.5_CIT_T16_R3	13175822	12948819	700000	577868	13446	83	84
RNA015275	MAX0.5_CIT_T16_R2	13291467	13002119	700000	397155	15188	57	59
RNA015276	MAX0.5_EDTA_T16_R2	11097748	10977594	700000	577812	4086	83	83
RNA015277	MAX0.5_CIT_T04_R4	9311015	9085202	700000	512086	29244	73	77
RNA015278	MAX0.5_SER_T16_R2	13963051	13672551	700000	548682	10428	78	80
RNA015279	MAX0.5_CIT_T16_R4	12003664	11721871	700000	375706	25099	54	57
RNA015280	MAX0.5_CIT_T0_R3	8487988	8279852	700000	529019	29181	76	80
